# CD8 T lymphocytes redeploy embryonic cell cycle control mechanisms to facilitate rapid cell proliferation

**DOI:** 10.1101/2025.02.28.640744

**Authors:** D. A. Lewis, A. Kar, A. Savage, V. Kelly, D. Wright, R. Zamoyska, T. Ly

## Abstract

Rapid proliferation and expansion of cytotoxic CD8 T lymphocytes is crucial for adaptive immunity against viral infection. CD8 T cell cycles complete cell division cycles in <6 hours, representing a physiological extreme for somatic mammalian cells. Embryonic stem cells also rapidly divide and have been shown to utilize specialized cell cycle control mechanisms that differ from somatic fibroblasts, including subdued periodicity of cyclin proteins. CD8 T cell cycle control remains poorly understood compared to embryonic and other somatic cell types. Here, we tested whether CD8 T cells utilize similar control mechanisms to embryonic stem cells to promote rapid cell cycles. We used mass spectrometry-based proteomics to comprehensively measure protein abundances in G1, S and G2&M phases somatic mouse CD8 T cells, mouse embryonic stem cells (mESC) and mouse fibroblasts (NIH3T3). We isolated cell cycle phases using PRIMMUS, thereby avoiding potential artefacts due to arrest-based synchronization. We discovered striking similarities between mESC and CD8 T cells. Similar to mESC, Cyclin E1 was expressed at high levels and constitutively across the cell cycle in CD8 T cells. Overall, cyclins and cell cycle regulated proteins were present in higher abundance in CD8 T cells and mESC as compared with NIH3T3 cells. Additionally, CD8 T cells express high levels of Emi1/Fbxo5 to promote S-phase entry. Interestingly, Emi1 deletion unexpectedly resulted in changes in markers of CD8 T cell phenotype, suggesting an association between cell cycle control and immune function. Thus, we show several adaptations of cell cycle control of embryonic stem cells are redeployed in somatic T cells to promote rapid cell cycles.
