## Supplementary Tables for "CD8 T lymphocytes redeploy embryonic cell cycle control mechanisms to facilitate rapid cell proliferation": Supplementary Table 1 (Correlation between samples).txt

	mESC_G1_1	mESC_G1_2	mESC_G1_3	mESC_S_1	mESC_S_2	mESC_S_3	mESC_G2M_1	mESC_G2M_2	mESC_G2M_3	NIH3T3_G1_1	NIH3T3_G1_2	NIH3T3_G1_3	NIH3T3_G1_4	NIH3T3_S_1	NIH3T3_S_2	NIH3T3_S_3	NIH3T3_S_4	NIH3T3_G2M_1	NIH3T3_G2M_2	NIH3T3_G2M_3	NIH3T3_G2M_4	CD8_G1_1	CD8_G1_2	CD8_G1_3	CD8_S_1	CD8_S_2	CD8_S_3	CD8_G2M_1	CD8_G2M_2	CD8_G2M_3
mESC_G1_1	1	0.936389468	0.902162951	0.968134855	0.951571702	0.847542009	0.963331264	0.955612126	0.927728894	0.71488154	0.725872849	0.691918661	0.677467736	0.725852727	0.732334754	0.662964177	0.68690534	0.726408534	0.729316484	0.708892527	0.671177732	0.653584315	0.650961287	0.650831753	0.66251235	0.6599961	0.662667271	0.660734929	0.662013865	0.662063058
mESC_G1_2	0.936389468	1	0.901972211	0.932930815	0.94397002	0.854176654	0.930328672	0.935377632	0.915592335	0.709100332	0.716265187	0.688911723	0.67863952	0.720889318	0.721518036	0.66444784	0.685337195	0.718205717	0.721889791	0.702242539	0.671935847	0.648046537	0.645553056	0.648255017	0.654176203	0.652648459	0.654706755	0.652730172	0.6537719	0.654465854
mESC_G1_3	0.902162951	0.901972211	1	0.901693076	0.911900805	0.910872649	0.901278801	0.911379958	0.940521942	0.688796289	0.697078807	0.713460032	0.711802323	0.701149016	0.706416557	0.716662246	0.719071274	0.701685251	0.702737932	0.722929672	0.719466606	0.63756089	0.634338191	0.635439005	0.644055561	0.640616668	0.644936051	0.640325352	0.643015554	0.644339609
mESC_S_1	0.968134855	0.932930815	0.901693076	1	0.957904256	0.848346054	0.977306066	0.967221421	0.934395076	0.717333327	0.723767518	0.69359308	0.677674633	0.731217996	0.737456135	0.663074705	0.690861488	0.732084533	0.735908507	0.713199722	0.672370405	0.654789293	0.651239535	0.65257053	0.666963062	0.664887368	0.668787457	0.666755145	0.667247152	0.667483261
mESC_S_2	0.951571702	0.94397002	0.911900805	0.957904256	1	0.863849164	0.954242939	0.959930031	0.935865624	0.709656681	0.719807251	0.690097962	0.679434014	0.72636041	0.729698648	0.668025502	0.689472276	0.725126492	0.729203912	0.708912992	0.6759446	0.65030623	0.648080282	0.649558426	0.661993584	0.658728909	0.663562251	0.660818885	0.661736303	0.662332819
mESC_S_3	0.847542009	0.854176654	0.910872649	0.848346054	0.863849164	1	0.846320574	0.858746268	0.901543869	0.652862403	0.657521974	0.689880814	0.693880365	0.66766776	0.670581881	0.712246063	0.703324566	0.66576097	0.668495792	0.695979167	0.713874223	0.603976459	0.602967792	0.604505815	0.612019448	0.609077319	0.614525925	0.609398432	0.611545259	0.613904436
mESC_G2M_1	0.963331264	0.930328672	0.901278801	0.977306066	0.954242939	0.846320574	1	0.96970225	0.937957501	0.709527875	0.719560528	0.687575679	0.673423309	0.725577132	0.734965746	0.658998791	0.687294483	0.730369254	0.733922677	0.712391653	0.671077689	0.657340457	0.653433993	0.654719491	0.672513555	0.66986329	0.672216499	0.672576069	0.672814602	0.673695241
mESC_G2M_2	0.955612126	0.935377632	0.911379958	0.967221421	0.959930031	0.858746268	0.96970225	1	0.944362732	0.708117286	0.719462052	0.690198801	0.677194757	0.725713875	0.734804272	0.664491869	0.690524045	0.728737967	0.733518922	0.71362138	0.676926619	0.652654414	0.649814299	0.652664145	0.668263776	0.664772779	0.668298404	0.66844711	0.668665353	0.668904183
mESC_G2M_3	0.927728894	0.915592335	0.940521942	0.934395076	0.935865624	0.901543869	0.937957501	0.944362732	1	0.695489844	0.706017587	0.709029608	0.703909458	0.71307754	0.72236082	0.705108772	0.71722737	0.716753077	0.720890765	0.730302548	0.713282734	0.648370952	0.644966418	0.645881198	0.661827303	0.65851034	0.662531416	0.660538757	0.661687448	0.662488614
NIH3T3_G1_1	0.71488154	0.709100332	0.688796289	0.717333327	0.709656681	0.652862403	0.709527875	0.708117286	0.695489844	1	0.964180479	0.93538304	0.911748406	0.955529893	0.952517283	0.876762487	0.911601095	0.95469583	0.949223531	0.928210093	0.881005844	0.65296361	0.654123201	0.654513621	0.648897298	0.651180348	0.650213785	0.647842358	0.648564972	0.649690567
NIH3T3_G1_2	0.725872849	0.716265187	0.697078807	0.723767518	0.719807251	0.657521974	0.719560528	0.719462052	0.706017587	0.964180479	1	0.932553188	0.905212516	0.955176564	0.959794096	0.87543848	0.911617471	0.960428889	0.955694668	0.931734572	0.87862429	0.659037118	0.657424007	0.657363191	0.656098314	0.655760528	0.655412096	0.653961543	0.653907292	0.655400828
NIH3T3_G1_3	0.691918661	0.688911723	0.713460032	0.69359308	0.690097962	0.689880814	0.687575679	0.690198801	0.709029608	0.93538304	0.932553188	1	0.952256981	0.92737333	0.933187327	0.92998394	0.952381169	0.929971121	0.925031801	0.955659327	0.930129385	0.637229255	0.636917697	0.636258063	0.633183017	0.631785232	0.633919946	0.630032483	0.630438073	0.633401188
NIH3T3_G1_4	0.677467736	0.67863952	0.711802323	0.677674633	0.679434014	0.693880365	0.673423309	0.677194757	0.703909458	0.911748406	0.905212516	0.952256981	1	0.905994567	0.91144205	0.93484819	0.953556732	0.905722697	0.90490174	0.941484137	0.937744372	0.628024483	0.627392636	0.626508937	0.621731386	0.621006176	0.623277046	0.619186106	0.620413794	0.623647595
NIH3T3_S_1	0.725852727	0.720889318	0.701149016	0.731217996	0.72636041	0.66766776	0.725577132	0.725713875	0.71307754	0.955529893	0.955176564	0.92737333	0.905994567	1	0.955673551	0.881461901	0.913515535	0.962372049	0.956287684	0.935625434	0.88739611	0.656166165	0.657197364	0.658047648	0.663909904	0.66385299	0.663570333	0.662241534	0.662289912	0.663249269
NIH3T3_S_2	0.732334754	0.721518036	0.706416557	0.737456135	0.729698648	0.670581881	0.734965746	0.734804272	0.72236082	0.952517283	0.959794096	0.933187327	0.91144205	0.955673551	1	0.887930462	0.924245921	0.963469421	0.971308765	0.944269251	0.895573603	0.661690662	0.660510149	0.660620902	0.668166788	0.667218992	0.668306195	0.665962217	0.666956958	0.668608101
NIH3T3_S_3	0.662964177	0.66444784	0.716662246	0.663074705	0.668025502	0.712246063	0.658998791	0.664491869	0.705108772	0.876762487	0.87543848	0.92998394	0.93484819	0.881461901	0.887930462	1	0.941417223	0.881226622	0.881348815	0.926754428	0.946139351	0.609776215	0.609677818	0.609252308	0.611887055	0.60925625	0.612186631	0.607960281	0.610043201	0.611482491
NIH3T3_S_4	0.68690534	0.685337195	0.719071274	0.690861488	0.689472276	0.703324566	0.687294483	0.690524045	0.71722737	0.911601095	0.911617471	0.952381169	0.953556732	0.913515535	0.924245921	0.941417223	1	0.915729879	0.917191883	0.955218489	0.948803151	0.63612551	0.634782597	0.63498618	0.638484294	0.635366462	0.637699488	0.634018566	0.635842725	0.636778434
NIH3T3_G2M_1	0.726408534	0.718205717	0.701685251	0.732084533	0.725126492	0.66576097	0.730369254	0.728737967	0.716753077	0.95469583	0.960428889	0.929971121	0.905722697	0.962372049	0.963469421	0.881226622	0.915729879	1	0.965496775	0.944588019	0.891079644	0.651080413	0.651695598	0.651652356	0.663819283	0.661348699	0.661997368	0.662055282	0.663015575	0.665954153
NIH3T3_G2M_2	0.729316484	0.721889791	0.702737932	0.735908507	0.729203912	0.668495792	0.733922677	0.733518922	0.720890765	0.949223531	0.955694668	0.925031801	0.90490174	0.956287684	0.971308765	0.881348815	0.917191883	0.965496775	1	0.942539799	0.893860293	0.660482153	0.661328432	0.662887014	0.672254503	0.672384135	0.673031954	0.671971965	0.673372051	0.673469457
NIH3T3_G2M_3	0.708892527	0.702242539	0.722929672	0.713199722	0.708912992	0.695979167	0.712391653	0.71362138	0.730302548	0.928210093	0.931734572	0.955659327	0.941484137	0.935625434	0.944269251	0.926754428	0.955218489	0.944588019	0.942539799	1	0.937863744	0.643277423	0.644433314	0.644213918	0.654797048	0.652465467	0.655870047	0.653272975	0.654080456	0.656705977
NIH3T3_G2M_4	0.671177732	0.671935847	0.719466606	0.672370405	0.6759446	0.713874223	0.671077689	0.676926619	0.713282734	0.881005844	0.87862429	0.930129385	0.937744372	0.88739611	0.895573603	0.946139351	0.948803151	0.891079644	0.893860293	0.937863744	1	0.611660478	0.611170024	0.610915639	0.619739394	0.616104872	0.620271217	0.617445448	0.619122115	0.620652498
CD8_G1_1	0.653584315	0.648046537	0.63756089	0.654789293	0.65030623	0.603976459	0.657340457	0.652654414	0.648370952	0.65296361	0.659037118	0.637229255	0.628024483	0.656166165	0.661690662	0.609776215	0.63612551	0.651080413	0.660482153	0.643277423	0.611660478	1	0.967435262	0.963606565	0.962712397	0.961912487	0.962429172	0.96115998	0.961099681	0.959961389
CD8_G1_2	0.650961287	0.645553056	0.634338191	0.651239535	0.648080282	0.602967792	0.653433993	0.649814299	0.644966418	0.654123201	0.657424007	0.636917697	0.627392636	0.657197364	0.660510149	0.609677818	0.634782597	0.651695598	0.661328432	0.644433314	0.611170024	0.967435262	1	0.965466924	0.962494066	0.965085449	0.963557667	0.962679753	0.961494989	0.958541515
CD8_G1_3	0.650831753	0.648255017	0.635439005	0.65257053	0.649558426	0.604505815	0.654719491	0.652664145	0.645881198	0.654513621	0.657363191	0.636258063	0.626508937	0.658047648	0.660620902	0.609252308	0.63498618	0.651652356	0.662887014	0.644213918	0.610915639	0.963606565	0.965466924	1	0.963365342	0.964009768	0.964143975	0.962001218	0.963062805	0.961328057
CD8_S_1	0.66251235	0.654176203	0.644055561	0.666963062	0.661993584	0.612019448	0.672513555	0.668263776	0.661827303	0.648897298	0.656098314	0.633183017	0.621731386	0.663909904	0.668166788	0.611887055	0.638484294	0.663819283	0.672254503	0.654797048	0.619739394	0.962712397	0.962494066	0.963365342	1	0.978392844	0.979544518	0.979974716	0.978762098	0.980213297
CD8_S_2	0.6599961	0.652648459	0.640616668	0.664887368	0.658728909	0.609077319	0.66986329	0.664772779	0.65851034	0.651180348	0.655760528	0.631785232	0.621006176	0.66385299	0.667218992	0.60925625	0.635366462	0.661348699	0.672384135	0.652465467	0.616104872	0.961912487	0.965085449	0.964009768	0.978392844	1	0.978393415	0.978384473	0.977165324	0.97524369
CD8_S_3	0.662667271	0.654706755	0.644936051	0.668787457	0.663562251	0.614525925	0.672216499	0.668298404	0.662531416	0.650213785	0.655412096	0.633919946	0.623277046	0.663570333	0.668306195	0.612186631	0.637699488	0.661997368	0.673031954	0.655870047	0.620271217	0.962429172	0.963557667	0.964143975	0.979544518	0.978393415	1	0.980642094	0.978976714	0.980718087
CD8_G2M_1	0.660734929	0.652730172	0.640325352	0.666755145	0.660818885	0.609398432	0.672576069	0.66844711	0.660538757	0.647842358	0.653961543	0.630032483	0.619186106	0.662241534	0.665962217	0.607960281	0.634018566	0.662055282	0.671971965	0.653272975	0.617445448	0.96115998	0.962679753	0.962001218	0.979974716	0.978384473	0.980642094	1	0.981898491	0.980487343
CD8_G2M_2	0.662013865	0.6537719	0.643015554	0.667247152	0.661736303	0.611545259	0.672814602	0.668665353	0.661687448	0.648564972	0.653907292	0.630438073	0.620413794	0.662289912	0.666956958	0.610043201	0.635842725	0.663015575	0.673372051	0.654080456	0.619122115	0.961099681	0.961494989	0.963062805	0.978762098	0.977165324	0.978976714	0.981898491	1	0.980091175
CD8_G2M_3	0.662063058	0.654465854	0.644339609	0.667483261	0.662332819	0.613904436	0.673695241	0.668904183	0.662488614	0.649690567	0.655400828	0.633401188	0.623647595	0.663249269	0.668608101	0.611482491	0.636778434	0.665954153	0.673469457	0.656705977	0.620652498	0.959961389	0.958541515	0.961328057	0.980213297	0.97524369	0.980718087	0.980487343	0.980091175	1
