## Supplementary Tables for "CD8 T lymphocytes redeploy embryonic cell cycle control mechanisms to facilitate rapid cell proliferation": Supplementary Table 3 (CCReg proteins).xlsx

### Sheet: Sheet1
Protein.Group	Genes	CD8_G1	CD8_S	CD8_G2M	mESC_G1	mESC_S	mESC_G2M	NIH3T3_G1	NIH3T3_S	NIH3T3_G2M	cluster	order	scaled.avg.CD8_G1	scaled.avg.CD8_S	scaled.avg.CD8_G2M	scaled.avg.mESC_G1	scaled.avg.mESC_S	scaled.avg.mESC_G2M	scaled.avg.NIH3T3_G1	scaled.avg.NIH3T3_S	scaled.avg.NIH3T3_G2M
A2APB8	Tpx2	0.504409	234.369	340.57	198.153	219.926	320.118	14.2932	95.0521	233.099	4	395	-1.49916	0.411418	1.27904	0.115546	0.293425	1.11195	-1.38651	-0.726746	0.401046
B7ZNG4	Troap	0.00902152	0.0212759	2.09081	0.136041	0.0033895	4.88159	0.153657	0.502268	5.08502	4	444	-0.671359	-0.665575	0.311203	-0.611408	-0.674017	1.6284	-0.603094	-0.438557	1.72441
E9Q5G3	Kif23	1.32636	73.1326	114.067	93.4847	92.6279	126.182	12.4523	11.5225	53.9381	4	391	-1.34325	0.188311	1.06141	0.622404	0.604128	1.31981	-1.10595	-1.12578	-0.22109
L0N7N1	Kif14	2.89701	14.571	25.7971	9.44088	12.9401	18.6195	5.05515	3.45824	10.8484	4	384	-1.14707	0.406914	1.90127	-0.275984	0.189811	0.945827	-0.859788	-1.07236	-0.0886224
O08605	Mknk1	3.93303	2.71393	3.05118	1.655	0.605688	3.31116	0.0891663	0.829158	1.80205	6	469	1.45197	0.536768	0.789948	-0.258194	-1.04594	0.985121	-1.4337	-0.878173	-0.147805
O08688	Capn5	0.828903	3.26594	2.37679	2.23359	1.59547	3.53901	0.0306974	0.520732	0.950919	6	467	-0.712549	1.27029	0.546857	0.430342	-0.0888503	1.49247	-1.36199	-0.963286	-0.613274
O08901	Bub1	14.3084	35.1591	36.2677	29.2979	36.6677	44.3221	0.0576702	21.8221	29.3031	6	470	-0.971281	0.567747	0.649571	0.135119	0.6791	1.24409	-2.02316	-0.416686	0.135501
O35427	Crcp	0.207205	4.37918	4.6957	2.62368	3.9006	4.02311	0.0498697	0.63888	0.728108	4	434	-1.10585	1.03651	1.19905	0.135039	0.790759	0.853668	-1.18664	-0.884178	-0.838359
O70445	Bard1	1.16699	11.6929	11.211	4.1725	10.145	16.146	0.0547837	2.01015	2.58254	6	465	-0.937394	0.886844	0.803328	-0.41651	0.618591	1.65862	-1.13015	-0.791267	-0.692065
O70477	Pknox1	0.0547396	0.350538	0.314619	0.0543972	2.25003	0.192492	0.00289572	0.101348	0.034425	6	462	-0.444985	-0.0311861	-0.0814344	-0.445464	2.62605	-0.252281	-0.517511	-0.379784	-0.473404
O88513	Gmnn	3.00839	14.2276	13.0338	1.7514	19.7144	28.5884	0.0673079	9.64921	7.89139	6	488	-0.853855	0.362917	0.233446	-0.990181	0.957989	1.92041	-1.17283	-0.133629	-0.324272
O88700	Blm	7.95646	33.1799	36.8444	14.9943	20.0207	36.564	0.0409931	4.85887	2.34544	6	466	-0.634368	1.05593	1.3015	-0.162738	0.174092	1.28271	-1.16481	-0.841948	-1.01038
O89033	Cdc6	0.160525	0.833742	3.2666	37.0685	32.4953	46.3169	2.05975	0.0103801	2.78025	4	412	-0.725678	-0.690089	-0.561481	1.2254	0.983641	1.7143	-0.625279	-0.733615	-0.587191
P02340	Tp53	0.0473681	0.216437	0.874277	3.95233	3.89526	4.34702	0.486379	0.0203227	0.0333637	4	419	-0.779909	-0.691654	-0.348254	1.25852	1.22873	1.46455	-0.550741	-0.794027	-0.787219
P0DPE0	Eef1akmt4	6.68625	5.9536	5.53542	4.51119	7.40796	11.6829	0.621106	3.28726	3.77712	6	475	0.385882	0.148383	0.0128221	-0.319202	0.619841	2.00565	-1.58024	-0.715962	-0.557164
P11157	Rrm2	74.0474	455.811	413.643	25.666	193.478	267.813	5.60834	145.035	114.162	6	490	-0.707358	1.65492	1.39398	-1.00673	0.0316528	0.491622	-1.13084	-0.268103	-0.45914
P24860	Ccnb1	0.0244386	36.5431	72.5548	0.806987	58.1088	169.93	0.0336858	11.5561	61.5124	4	400	-0.833539	-0.166733	0.490817	-0.819251	0.227044	2.26882	-0.833371	-0.622979	0.28919
P28028;P28028-1	Braf	0.0820361	1.06165	1.00745	1.77622	1.81948	2.05106	0.735989	0.10601	0.429585	4	410	-1.24549	0.0725565	-0.000368593	1.03401	1.09222	1.4038	-0.36561	-1.21324	-0.777873
P35761;P35761-2	Ttk	5.40874	24.057	33.6623	46.2002	46.7554	72.2768	3.49908	9.28433	20.3923	4	438	-1.03224	-0.218338	0.200883	0.748099	0.772332	1.88621	-1.11558	-0.863086	-0.378281
P43136	Nr2f6	0.0126885	0.0347857	0.0136506	0.0228074	0.509186	3.56361	0.945903	0.0084842	0.865176	4	452	-0.564905	-0.54574	-0.564071	-0.556129	-0.134296	2.51478	0.244464	-0.568551	0.17445
P48754	Brca1	8.96365	27.0264	24.1824	18.2868	33.3855	51.6463	0.20408	7.37404	8.32131	6	468	-0.683556	0.442098	0.264864	-0.102544	0.838396	1.97639	-1.22945	-0.782619	-0.723586
P48967	Cdc25c	0.0122155	0.559127	1.5434	0.0983431	0.013312	1.71977	0.0818417	0.046872	2.57364	4	445	-0.756237	-0.186946	0.837603	-0.666585	-0.755096	1.02119	-0.683762	-0.720162	1.91
P51943	Ccna2	0.00544599	80.0359	106.734	0.419955	30.5826	73.6473	0.0845155	17.2049	40.2182	4	399	-0.979016	1.04217	1.71644	-0.968548	-0.206782	0.880827	-0.977019	-0.54464	0.0365656
P51944;P51944-2	Ccnf	0.00220781	2.62394	3.15017	11.2036	10.295	34.0162	0.0352225	0.344361	2.89309	4	421	-0.657849	-0.417357	-0.369085	0.369661	0.286314	2.46227	-0.654821	-0.626464	-0.392667
P52293	Kpna2	325.965	556.084	813.799	916.691	706.793	1116.35	391.429	463.27	857.581	4	423	-1.341	-0.476947	0.490724	0.877061	0.0889374	1.62675	-1.09519	-0.825443	0.655116
P56581;P56581-2	Tdg	1.89603	1.04723	3.09519	4.98872	0.020663	3.45206	5.00835	0.0566505	2.34916	4	443	-0.286388	-0.737493	0.350922	1.35727	-1.28308	0.540588	1.3677	-1.26395	-0.0455645
P60330	Espl1	20.4116	82.2434	91.2375	39.6349	91.1177	249.843	1.38558	9.71572	42.0619	6	463	-0.651265	0.165094	0.283842	-0.397462	0.28226	2.3779	-0.902464	-0.792482	-0.365419
P97329	Kif20a	0.894333	81.4739	122.135	49.738	73.1235	141.436	6.94942	17.0389	74.563	4	392	-1.25829	0.373264	1.19656	-0.269316	0.204186	1.58735	-1.13569	-0.931398	0.233332
P97477;P97477-2	Aurka	0.0266026	31.8193	61.9003	19.5695	35.7009	104.774	0.0193953	5.21165	39.1292	4	372	-0.97821	-0.0386735	0.850281	-0.400678	0.0760364	2.1173	-0.978423	-0.824981	0.177351
Q00547;Q00547-2	Hmmr	0.0570043	94.7626	155.532	20.5507	55.4654	142.92	3.12801	36.4518	124.744	4	397	-1.16063	0.401946	1.40459	-0.822495	-0.24643	1.1965	-1.10996	-0.560139	0.896608
Q07139	Ect2	3.02954	24.0798	34.4044	51.4083	54.4458	88.7461	3.078	9.32616	29.3992	4	437	-1.06699	-0.320111	0.0462117	0.649525	0.757295	1.9743	-1.06527	-0.843582	-0.131375
Q07832	Plk1	0.0214288	155.913	257.522	87.3791	118.656	277.206	4.55158	23.6436	106.066	4	394	-1.12497	0.406282	1.40434	-0.266897	0.0403235	1.59769	-1.08048	-0.892943	-0.0833476
Q2YDW7	Kmt5a	0.0209065	0.0821232	1.82391	6.89319	3.16931	6.99155	0.172213	0.00752755	0.0253995	4	420	-0.719254	-0.698395	-0.104906	1.62238	0.353518	1.65589	-0.667698	-0.723812	-0.717723
Q3TQQ9;Q3TQQ9-2;Q3TQQ9-3	Firrm	2.31154	7.95989	6.1119	28.6959	26.1901	32.9504	0.735924	2.19566	3.56245	4	429	-0.766968	-0.333323	-0.4752	1.25866	1.06628	1.58529	-0.887934	-0.775864	-0.670931
Q3UWW6	Gas2l3	0.0803381	1.13944	2.8199	0.866821	1.89601	5.41204	0.138132	0.261505	2.37723	4	375	-0.921864	-0.306016	0.671135	-0.46454	0.133915	2.17841	-0.888258	-0.816519	0.413731
Q3V089	Rbm44	0.0162535	0.00581706	0.37487	0.317401	0.303932	1.29232	0.105401	0.0138962	0.00424184	4	418	-0.617215	-0.642555	0.253509	0.113974	0.0812728	2.4811	-0.400763	-0.622939	-0.64638
Q3V1H1	Ckap2	9.24455	27.8409	43.373	77.7569	71.8748	117.151	12.2906	26.7433	63.0762	4	424	-1.14567	-0.621985	-0.184591	0.783686	0.61804	1.89305	-1.05989	-0.652894	0.370265
Q3V300	Kif22	14.8318	144.404	190.203	100.427	130.834	221.111	8.42937	17.0819	67.2534	4	385	-1.07713	0.573266	1.15662	0.0131152	0.400411	1.5503	-1.15868	-1.04847	-0.409425
Q4VGL6	Rc3h1	13.156	11.2777	11.0683	12.0919	17.9386	31.6562	2.54657	6.94105	8.46342	6	474	0.043899	-0.183428	-0.208772	-0.084892	0.622722	2.28291	-1.24013	-0.708278	-0.524031
Q5U430	Ubr3	6.81654	6.44102	8.39372	11.3415	6.35531	13.8862	5.83704	6.04912	7.17589	4	441	-0.438151	-0.573415	0.12996	1.19178	-0.60429	2.10838	-0.790972	-0.71458	-0.308711
Q61474;Q61474-2	Msi1	0.092614	0.0781875	0.0179653	0.0167425	0.0194407	3.23072	0.00576679	0.00184975	0.213269	4	442	-0.297878	-0.311482	-0.36827	-0.369423	-0.366879	2.66127	-0.379773	-0.383467	-0.184104
Q61586	Gpam	0.842511	1.18917	2.31666	1.21109	2.30402	3.72109	1.51574	1.31795	1.96428	4	447	-1.11204	-0.717779	0.564549	-0.692848	0.550171	2.16184	-0.346361	-0.571312	0.16378
Q61846	Melk	0.508954	9.8129	13.4626	24.2243	29.4318	37.2339	0.0258231	2.31339	9.81378	4	435	-1.01537	-0.319873	-0.0470455	0.75743	1.14671	1.72994	-1.05149	-0.880486	-0.319807
Q66JQ7	Knl1	0.00761012	33.5648	46.8969	0.734854	5.68713	26.8157	0.374998	2.98426	15.2831	4	389	-0.853174	1.09474	1.86863	-0.810959	-0.523493	0.702969	-0.831848	-0.680387	0.0335288
Q6GQX2	Nckap5l	0.0241313	0.034319	0.0407986	0.0224212	0.120122	0.839236	0.00205766	0.0501156	0.382065	4	449	-0.519754	-0.483042	-0.459692	-0.525917	-0.173843	2.41756	-0.599299	-0.426117	0.770101
Q6IQY5-2	Cep70	0.0196628	0.0577648	0.455969	3.06321	3.2078	4.0755	0.16865	0.0106491	1.44692	4	413	-0.840763	-0.817378	-0.572985	1.02718	1.11591	1.64846	-0.749324	-0.846295	0.0351981
Q6IRU7	Cep78	0.809094	2.58186	2.27359	1.09035	3.40132	5.93401	0.0769138	0.567024	1.36541	6	464	-0.663518	0.315094	0.14492	-0.508259	0.767457	2.16557	-1.0677	-0.797147	-0.356416
Q6NXY1	Tbc1d31	1.09479	2.98056	2.74597	1.6508	3.18836	3.19644	1.51203	3.12757	3.61665	4	404	-1.63187	0.456808	0.196975	-1.01604	0.686968	0.695914	-1.16974	0.619637	1.16135
Q6P9P6	Kif11	95.1726	391.121	510.73	177.421	169.193	312.431	34.6042	92.5456	201.221	4	382	-0.806232	1.09771	1.86719	-0.277098	-0.330035	0.591471	-1.19589	-0.823133	-0.123984
Q6PFD6	Kif18b	0.0321181	39.5406	57.2167	0.671923	9.8621	38.3052	0.012607	4.77363	19.2927	4	402	-0.887738	0.975453	1.80904	-0.857566	-0.424164	0.917189	-0.888658	-0.664133	0.0205747
Q6PFE3	Rad54b	0.736513	2.60705	3.19021	4.49939	4.16914	5.38522	0.666706	0.942908	1.12025	4	432	-1.0223	0.00894613	0.330448	1.05221	0.870144	1.54058	-1.06078	-0.90851	-0.810739
Q6RT24	Cenpe	28.9552	152.456	220.336	21.8847	46.1434	182.81	0.529671	28.6593	167.948	6	484	-0.772377	0.684875	1.48582	-0.855804	-0.569565	1.04303	-1.10778	-0.775868	0.867669
Q7TS74	Ckap2l	0.00440395	18.8109	27.116	4.82331	4.43143	16.7399	0.083586	4.90034	16.6024	4	398	-1.07965	0.875366	1.73871	-0.578707	-0.619444	0.66007	-1.07142	-0.5707	0.645781
Q7TSG3	Fbxo5	1.84724	12.4718	9.47856	0.0609007	11.3018	18.781	0.0154964	2.30492	2.49667	6	491	-0.700611	0.889417	0.441465	-0.967947	0.714324	1.83363	-0.974743	-0.632116	-0.60342
Q7TSH4	Ccp110	7.37573	12.5389	11.9622	0.387986	2.51757	4.25033	0.0401562	1.20367	1.37456	6	480	0.56406	1.62391	1.50554	-0.870342	-0.433194	-0.0775041	-0.941742	-0.702904	-0.667825
Q7TSV9	Enkd1	0.84401	5.40619	5.52012	4.44634	3.81129	6.99814	0.0316619	3.36075	8.23816	6	458	-1.29513	0.416932	0.459684	0.0567251	-0.181594	1.01435	-1.59998	-0.350669	1.47969
Q7TSY8	Sgo2	0.0573238	14.7001	25.4114	0.44294	9.17684	32.996	0.0672353	3.32934	14.8017	4	401	-0.93839	0.292522	1.19294	-0.905974	-0.17178	1.83052	-0.937557	-0.663336	0.301058
Q80TY5	Vps13b	0.00895997	0.380057	0.354239	0.010483	0.550452	0.162453	0.0220667	0.0435029	0.0351693	4	406	-0.813163	1.01355	0.886467	-0.805666	1.85232	-0.057596	-0.748645	-0.643126	-0.684148
Q80UK7	Sass6	2.15289	14.2152	14.5237	0.0667092	2.9512	10.4728	0.0238543	5.8952	9.35113	6	486	-0.780727	1.32362	1.37745	-1.14468	-0.641457	0.670739	-1.15215	-0.127857	0.475054
Q80W14;Q80W14-3	Prpf40b	0.0172828	0.0312225	0.156696	0.00681666	0.834193	2.31423	0.120032	0.0171681	0.0926879	4	448	-0.499593	-0.481345	-0.317093	-0.513294	0.569791	2.50725	-0.365089	-0.499743	-0.400883
Q80WE4;Q80WE4-3;Q80WE4-4	Kif20b	40.7361	86.3149	117.652	88.3256	125.429	165.418	31.4526	46.4024	99.3031	4	436	-1.09455	-0.0609727	0.649645	-0.0153783	0.826009	1.73282	-1.30507	-0.966057	0.233556
Q80WQ8	Mis18bp1	3.50598	9.49533	12.406	6.85752	16.6294	21.5327	0.320326	7.44981	11.4348	6	460	-0.993838	-0.0714215	0.376845	-0.47767	1.02728	1.78244	-1.48446	-0.386451	0.227272
Q80Y19	Arhgap11a	1.97585	30.5708	40.6855	3.30793	6.55577	17.0302	0.0859175	18.9086	22.9588	6	482	-0.982904	1.05218	1.77205	-0.8881	-0.656953	0.0885069	-1.11741	0.222192	0.51044
Q80YR6	Rbbp8	0.0240217	1.46445	0.713707	0.00658342	0.35331	2.06267	0.0486133	0.0149891	0.691051	4	407	-0.782608	1.18238	0.158237	-0.806397	-0.333404	1.99845	-0.749061	-0.79493	0.127331
Q80YR7	Clspn	21.6468	36.899	29.3279	3.5461	10.1988	12.4622	0.745765	14.3726	3.68391	6	477	0.557095	1.79175	1.17887	-0.908147	-0.369614	-0.186391	-1.13483	-0.0317438	-0.896991
Q80Z71	Tnn	0.00171974	0.0101422	0.00241061	0.010155	0.003307	0.393539	0.00360005	0.0325526	0.016715	4	440	-0.39754	-0.331839	-0.39215	-0.331739	-0.385158	2.65889	-0.382872	-0.157025	-0.280567
Q8BFY7	Pimreg	0.0941245	7.5808	14.4482	0.227907	0.841814	4.14623	0.015022	6.28265	16.0774	6	483	-0.875748	0.331772	1.43941	-0.85417	-0.755153	-0.222187	-0.888506	0.122395	1.70219
Q8BGF6	Elmod2	0.025905	0.0393339	0.495382	0.00763772	1.46973	3.98203	0.0239897	0.661725	0.907379	4	450	-0.641136	-0.630636	-0.274063	-0.655419	0.487758	2.45207	-0.642634	-0.144003	0.0480677
Q8BGZ3	Dcaf12	0.309855	0.962517	1.05621	0.418635	0.828539	1.50329	0.211682	0.385899	1.12638	4	374	-1.00373	0.46498	0.675812	-0.758934	0.163487	1.6819	-1.22465	-0.832602	0.83373
Q8BH88	Depdc1b	0.00641199	6.8987	10.5204	2.31595	5.51839	16.5036	0.0126998	0.0189288	3.16455	4	387	-0.889151	0.339183	0.98463	-0.477547	0.0931869	2.05096	-0.88803	-0.88692	-0.326311
Q8BHE0	Prr11	2.34505	15.8231	28.8801	1.94373	1.30849	5.52846	0.0437791	4.14085	13.7185	6	485	-0.613276	0.800306	2.16972	-0.655367	-0.721991	-0.2794	-0.854633	-0.424932	0.579569
Q8BMK0	Cep85	10.1997	8.12226	5.95351	10.7783	22.7012	35.2704	0.0888012	2.89191	4.55374	6	476	-0.0876757	-0.274757	-0.47006	-0.0355688	1.03812	2.17002	-0.998196	-0.745767	-0.596114
Q8BRH3;Q8BRH3-2	Arhgap19	0.0230636	9.96424	18.6097	7.29168	6.29072	16.092	0.039816	0.0522905	1.41263	4	388	-0.933372	0.468531	1.68772	0.0916473	-0.0495085	1.33266	-0.93101	-0.929251	-0.737416
Q8BUH1	Txnl4b	0.0915475	0.206337	0.058478	0.294626	0.284815	1.58282	0.210004	0.107545	0.690999	4	453	-0.619854	-0.382963	-0.688099	-0.20076	-0.221009	2.45768	-0.375394	-0.58684	0.617234
Q8BVN4	Mterf4	0.0275377	0.289518	1.35162	5.06836	6.03009	5.0721	0.0358552	1.37104	1.89914	4	426	-0.973668	-0.863811	-0.418436	1.14012	1.54341	1.14169	-0.97018	-0.410291	-0.188841
Q8C0D9;Q8C0D9-2	Cep68	0.600513	2.10708	1.59034	2.41891	3.03866	4.70761	0.345622	0.802231	0.900487	4	428	-0.876544	0.193533	-0.173493	0.415015	0.855206	2.04062	-1.05759	-0.733269	-0.66348
Q8C0P0	Mastl	1.09004	2.35534	2.56983	4.02798	6.12831	5.52093	1.14841	2.21349	2.76374	4	427	-1.12125	-0.412198	-0.291997	0.525129	1.70212	1.36175	-1.08854	-0.491686	-0.183335
Q8C263	Ska3	0.977899	17.877	21.7903	8.59687	10.4324	22.1519	0.793448	4.76317	9.97702	4	378	-1.1994	0.860461	1.33745	-0.270709	-0.0469781	1.38154	-1.22188	-0.738005	-0.102482
Q8C4X1;Q8C4X1-2;Q8C4X1-3	Cenpx	0.118047	2.11186	0.804655	3.62512	4.27999	4.35333	0.00822298	0.0151094	0.0533806	4	431	-0.830832	0.211204	-0.471987	1.00209	1.34434	1.38267	-0.88823	-0.884631	-0.864629
Q8CDM1	Atad2	54.001	156.532	109.946	21.3294	54.8462	44.609	13.5767	90.6798	29.6468	6	478	-0.211879	1.98107	0.984669	-0.910664	-0.193803	-0.412757	-1.07648	0.572612	-0.732771
Q8CIW5	Twnk	0.629498	2.00306	2.55356	7.77487	11.7883	13.6901	0.820861	1.26927	0.731386	4	416	-0.769354	-0.502161	-0.395075	0.620598	1.40131	1.77125	-0.732129	-0.644902	-0.749534
Q8K4R9	Dlgap5	22.7221	78.4063	114.414	64.0249	89.4879	129.066	40.1049	56.2122	90.6599	4	376	-1.56149	0.0667969	1.11971	-0.353736	0.390838	1.54815	-1.05319	-0.582192	0.42511
Q8R080	Gtse1	0.0158714	88.357	118.652	71.9022	140.019	284.474	0.0732952	30.7347	80.0031	4	373	-1.03361	-0.024148	0.322033	-0.212175	0.566194	2.21687	-1.03296	-0.682594	-0.119608
Q8R4E9	Cdt1	0.0187239	0.0101214	1.86308	14.3676	0.599683	5.97094	11.9325	0.00826406	3.83389	4	455	-0.783974	-0.785553	-0.445404	1.85005	-0.677327	0.308677	1.40305	-0.785894	-0.0836218
Q91V57;Q91V57-2;Q91V57-3	Chn1	0.0148864	0.0398732	0.00733988	0.0813567	0.962876	3.12403	0.129774	0.0729244	0.0849781	4	451	-0.473788	-0.449485	-0.481128	-0.409137	0.448261	2.55027	-0.362044	-0.417338	-0.405614
Q91WD7	Kif18a	0.0379563	16.3146	18.5933	0.583998	2.0941	8.03569	0.0117183	0.262126	2.49066	4	380	-0.731349	1.4968	1.80874	-0.6566	-0.449877	0.363482	-0.73494	-0.700661	-0.395592
Q921J4	Ube2s	9.32137	32.7453	41.831	81.5512	85.7916	97.2838	5.12886	16.405	28.7235	4	439	-0.997881	-0.329808	-0.0706776	1.06218	1.18312	1.51089	-1.11746	-0.795851	-0.444515
Q922R0	Prkx	2.17899	0.932269	1.53171	1.82654	4.20563	3.36966	4.56728	0.974669	3.94203	4	454	-0.306103	-1.18276	-0.761253	-0.553935	1.11897	0.531141	1.37327	-1.15295	0.933619
Q923A2	Spdl1	0.0356166	35.1803	42.1231	1.37563	16.7728	39.2619	0.0523461	7.71438	27.8395	4	403	-1.08031	0.929303	1.3263	-1.00369	-0.123261	1.16269	-1.07935	-0.64123	0.509547
Q99K43	Prc1	0.0565155	99.77	142.144	67.738	62.4734	128.825	3.39603	46.4426	136.049	4	396	-1.40716	0.432643	1.21449	-0.158377	-0.255515	0.968744	-1.34555	-0.551297	1.10202
Q99KR7	Ppif	7.15456	8.78603	7.93625	4.74186	9.5827	14.0775	2.28384	7.90388	8.7251	6	489	-0.232461	0.269441	0.00801578	-0.974698	0.514526	1.8973	-1.73088	-0.00194041	0.250695
Q99P69	Nuf2	4.3645	54.2061	66.9031	16.9252	22.2035	27.0614	2.1781	12.5038	28.468	4	381	-0.99813	1.29169	1.87501	-0.421068	-0.17857	0.0446105	-1.09858	-0.624197	0.109231
Q9CPV1	Ska1	0.604681	4.67342	5.83428	9.0277	8.23491	11.6864	1.01272	2.15951	4.91206	4	422	-1.25478	-0.178798	0.128195	0.972702	0.763047	1.67581	-1.14688	-0.843607	-0.115689
Q9CPY3	Cdca5	2.53772	24.8111	24.9882	19.6512	25.3995	32.886	0.0829798	11.7677	16.1995	6	459	-1.36362	0.653972	0.67001	0.186571	0.70727	1.38542	-1.58598	-0.527544	-0.126097
Q9CQJ7;Q9CQJ7-2	Pttg1	0.164304	3.27956	4.40086	0.701943	14.1351	19.7975	0.665292	3.14864	6.89152	4	405	-0.849447	-0.388838	-0.223048	-0.769954	1.21621	2.05343	-0.775373	-0.408196	0.14521
Q9CQX4	Pclaf	33.0333	89.0934	69.4146	6.2411	11.6172	12.5853	0.594103	41.2698	29.9912	6	479	0.012823	1.88292	1.22646	-0.880933	-0.701593	-0.669299	-1.06931	0.287584	-0.0886571
Q9CR46	Ska2	2.14373	3.61542	5.39018	7.2131	7.04144	6.17345	2.37292	4.06544	8.18159	4	425	-1.36428	-0.692619	0.11736	0.949318	0.870974	0.474836	-1.25968	-0.487233	1.39132
Q9CWJ3	Katnbl1	0.0764141	0.226243	0.686703	1.01096	0.819472	2.50087	0.126377	0.149954	0.158278	4	417	-0.722432	-0.530195	0.0605955	0.476637	0.230943	2.38825	-0.658327	-0.628077	-0.617396
Q9CXH7	Sgo1	0.02534	19.8571	24.1192	0.893347	5.54389	21.3453	0.715273	1.31699	7.92288	4	390	-0.913801	1.08716	1.51719	-0.826222	-0.356999	1.23731	-0.844189	-0.783478	-0.116966
Q9CZA6	Nde1	16.3238	29.3356	36.5948	29.5355	26.4202	34.7512	16.4263	27.7959	39.9943	4	371	-1.49495	0.0927769	0.978556	0.117163	-0.262961	0.753595	-1.48244	-0.0950986	1.39337
Q9CZH8;Q9CZH8-2	Ccdc77	0.0244866	0.0157256	0.382543	0.0704081	2.25838	3.48988	0.0218729	0.0480612	0.566843	4	446	-0.591826	-0.598835	-0.305371	-0.555088	1.19535	2.18058	-0.593917	-0.572966	-0.157927
Q9D083	Spc24	14.2026	30.7569	38.8552	35.285	31.9601	37.9381	10.1175	11.0391	19.433	4	433	-0.96063	0.445788	1.13381	0.830489	0.548011	1.05589	-1.3077	-1.22939	-0.516269
Q9D0F1	Ndc80	13.6265	85.1233	98.1126	177.588	105.335	135.581	77.6392	47.9274	129.744	4	409	-1.70548	-0.238408	0.0281221	1.65891	0.176332	0.796959	-0.391976	-1.00164	0.677181
Q9D0U6	Maf1	0.0147393	0.122288	0.344739	0.163081	0.496379	0.557598	2.1656	0.088019	0.255412	4	456	-0.683264	-0.520976	-0.185302	-0.45942	0.043517	0.135895	2.56233	-0.572687	-0.320095
Q9D136	Ogfod3	8.03473	10.9227	9.09101	14.1742	5.4815	11.5074	0.0149411	7.63265	10.7031	6	471	-0.142381	0.562562	0.115455	1.35626	-0.76562	0.705285	-2.1	-0.240527	0.508963
Q9D1C1	Ube2c	80.3249	79.4109	133.784	146.67	123.463	183.59	75.9994	57.242	120.308	4	414	-0.755616	-0.777985	0.552736	0.868107	0.300153	1.77169	-0.861476	-1.32054	0.222934
Q9D2L9	Fam111a	3.48729	29.8505	31.419	0.079868	3.88911	10.2368	0.0559451	28.6915	25.2059	6	487	-0.82225	1.09929	1.21361	-1.07061	-0.792963	-0.330297	-1.07235	1.01481	0.76076
Q9D2U5	Naa38	0.0138686	3.0474	1.04459	3.21583	5.08368	6.87599	0.583326	0.214533	0.190871	4	411	-0.908033	0.322573	-0.489903	0.3909	1.14863	1.87571	-0.677023	-0.82663	-0.836229
Q9D4G9	Rmi1	1.81256	3.45622	3.33922	5.71062	6.33694	9.86864	0.509732	1.10554	1.71941	4	430	-0.642756	-0.100848	-0.13942	0.642421	0.848917	2.0133	-1.07229	-0.875858	-0.673468
Q9D8C6	Med11	2.98708	3.63424	3.40291	5.28933	3.41217	7.34877	1.08199	1.74545	5.19381	6	472	-0.418303	-0.0804806	-0.201238	0.783491	-0.196405	1.85854	-1.41278	-1.06645	0.733627
Q9DB43	Zfpl1	5.18225	6.4815	6.86506	1.5034	4.08257	4.80184	0.281751	2.67998	3.12909	6	481	0.586427	1.1759	1.34993	-1.08268	0.0874993	0.413836	-1.63695	-0.548864	-0.345099
Q9DBS8	Poc5	1.20417	1.26845	1.18068	1.80302	1.34962	3.58823	0.0895056	0.351577	0.975057	6	473	-0.108191	-0.043844	-0.131699	0.491225	0.0373991	2.27812	-1.22391	-0.961586	-0.337517
Q9ERH4	Nusap1	0.0930766	86.6391	131.372	59.3627	37.607	86.5496	1.57891	7.0734	60.4568	4	393	-1.15736	0.761119	1.75273	0.156478	-0.325783	0.759135	-1.12442	-1.00263	0.180732
Q9ERH4-2	Nusap1	0.0185507	0.801208	1.22847	0.50484	0.131091	0.710568	0.325669	0.0186584	0.276224	4	408	-1.05278	0.87421	1.92618	0.144519	-0.775691	0.651045	-0.29662	-1.05251	-0.418357
Q9JJ11	Tacc3	35.2418	108.651	140.826	64.3514	63.2493	111.281	18.0012	43.8137	97.1919	4	383	-0.995021	0.803922	1.59241	-0.281666	-0.308674	0.868381	-1.41752	-0.784958	0.523119
Q9JJ66	Cdc20	1.00196	27.1063	50.5185	9.33886	52.9514	84.8111	0.0348803	8.3201	47.2985	6	461	-1.03188	-0.141789	0.656508	-0.747611	0.739464	1.82579	-1.06485	-0.782348	0.546712
Q9QWT9	Kifc1	25.6274	176.805	238.419	111.297	135.266	229.261	21.3623	43.7625	115.714	4	386	-1.17313	0.668166	1.4186	-0.129699	0.16223	1.30706	-1.22508	-0.952249	-0.0759018
Q9R1K5	Fzr1	0.434852	2.07176	7.06328	13.5704	5.22492	19.9983	1.02453	0.351733	1.77275	4	415	-0.77223	-0.53322	0.195611	1.14573	-0.0728144	2.08429	-0.686129	-0.784366	-0.576878
Q9WVM1	Racgap1	7.21601	87.1956	119.8	67.1566	74.2173	110.741	9.13493	23.6134	66.542	4	379	-1.33889	0.586028	1.37074	0.103738	0.273671	1.15271	-1.29271	-0.944243	0.0889444
Q9Z0H0	Cdc7	0.552526	3.29754	2.60144	2.46056	6.92961	22.0689	0.0595684	5.10916	1.63318	6	457	-0.65308	-0.247078	-0.350035	-0.370873	0.290124	2.52931	-0.725991	0.02087	-0.493245
Q9Z1S0	Bub1b	13.2508	146.959	203.637	44.4882	121.3	218.002	13.6741	34.9657	80.7515	4	377	-1.06582	0.626755	1.34421	-0.670397	0.301943	1.52606	-1.06046	-0.790939	-0.211351
