## Supplementary Tables for "CD8 T lymphocytes redeploy embryonic cell cycle control mechanisms to facilitate rapid cell proliferation": Supplementary Table 4 (APC substrates).xlsx

### Sheet: Sheet1
Protein.Group	Genes
O70126	Aurkb
Q69Z98	Brsk2
O08901	Bub1
Q9Z1S0	Bub1b
Q9JJ66	Cdc20
P48964	Cdc25a
P30306	Cdc25b
P48967	Cdc25c
O89033	Cdc6
Q99M54	Cdca3
Q3V1H1	Ckap2
Q9CXX9	Cuedc2
Q69ZT1	Fan1
O08696	Foxm1
D3Z7P3	Gls
Q00547;Q00547-2	Hmmr
Q6P9P6	Kif11
Q3V300	Kif22
Q6ZQ12;Q6ZQ12-1	Ninl
Q9ERH4	Nusap1
Q9CQJ7;Q9CQJ7-2	Pttg1
Q80UK7	Sass6
Q9CXH7	Sgo1
P04184	Tk1
A2APB8	Tpx2
Q8C0R0;Q8C0R0-2	Usp37
